# Single-cell RNA-seq reveals alterations in peripheral *CX3CR1* and nonclassical monocytes in familial tauopathy

**DOI:** 10.1101/2022.10.28.514304

**Authors:** Daniel W. Sirkis, Caroline Warly Solsberg, Taylor P. Johnson, Luke W. Bonham, Virginia E. Sturm, Suzee E. Lee, Katherine P. Rankin, Howard J. Rosen, Adam L. Boxer, William W. Seeley, Bruce L. Miller, Ethan G. Geier, Jennifer S. Yokoyama

## Abstract

**Background:** Emerging evidence from mouse models is beginning to elucidate the brain’s immune response to tau pathology, but little is known about the nature of this response in humans. In addition, it remains unclear to what extent tau pathology and the local inflammatory response within the brain influence the broader immune system.

**Methods:** To address these questions, we performed single-cell RNA sequencing (scRNA-seq) of peripheral blood mononuclear cells (PBMCs) from carriers of pathogenic variants in *MAPT*, the gene encoding tau.

**Results:** Analysis of ∼181,000 individual PBMC transcriptomes from *MAPT* pathogenic variant carriers (*n* = 8) and healthy non-carrier controls (*n* = 8) demonstrated striking differential expression in monocytes and natural killer (NK) cells. We observed a marked reduction in the expression of *CX3CR1* – the gene encoding the fractalkine receptor that is known to modulate tau pathology in mouse models – in monocytes and NK cells. We also observed a significant reduction in the abundance of nonclassical monocytes and dysregulated expression of nonclassical monocyte marker genes, including *FCGR3A*. Finally, we identified reductions in *TMEM176A* and *TMEM176B*, genes thought to be involved in the inflammatory response in human microglia. We confirmed differential expression of select biologically relevant genes dysregulated in our scRNA-seq data using droplet digital PCR as an orthogonal technique for quantitative validation.

**Conclusions:** Our results suggest that human peripheral immune cell expression and abundance are modulated by tau-associated pathophysiologic changes. *CX3CR1* and nonclassical monocytes in particular will be a focus of future work exploring the role of these peripheral signals in additional tau-associated neurodegenerative diseases.
