## Supplementary material for "Single-cell RNA-seq reveals alterations in peripheral *CX3CR1* and nonclassical monocytes in familial tauopathy": Table S1

### Sheet: Table S1
Table S1. Cell Ranger metrics summarizing important characteristics of the detected cells for each sample. Gene counts were obtained by aligning reads to GRCh38 genome using Cell Ranger version 3.0.2.
sample ID	estimated number of cells	mean reads per cell	median genes per cell	number of reads (targeted)	median UMI counts per cell
control_1	9562	58308	1081	557546422	3192
control_2	14303	28152	1118	402664568	4328
control_3	14979	16753	1022	250944865	4003
control_4	17810	17019	1023	303121788	3609
control_5	9439	56380	1026	532175101	3018
control_6	9733	53514	1230	520851918	3759
control_7	11260	49788	1230	560615261	3611
control_8	15621	24428	1095	381595985	3944
MAPT_1	17676	23857	1084	421711872	4556
MAPT_2	12227	41682	1055	509652997	3490
MAPT_3	10115	51846	1164	524430836	3616
MAPT_4	17774	18560	969	329899196	3750
MAPT_5	14802	41653	1019	616554191	2883
MAPT_6	16189	31418	837	508630173	2647
MAPT_7	12173	35179	1055	428241243	4361
MAPT_8	10416	40864	1191	425640616	5001
