## Supplementary material for "Single-cell RNA-seq reveals alterations in peripheral *CX3CR1* and nonclassical monocytes in familial tauopathy": Table S2

### Sheet: Table S2
Table S2. Cell counts during quality-control (QC) steps for each sample. QC was performed using Seurat v4.1. QC filtering was applied to individual-sample feature-barcode matrices and consisted of the following steps: (i) genes detected in < 10 cells were removed; (ii) cells with ≤ 500 detected genes were removed; (iii) cells with ≤ 500 counts and those with ≥ 20,000 counts were removed; (iv) cel…
sample ID	cells (N) in starting Seurat object	cells (N) in Seurat object after basic QC	cells (N) in Seurat object after filtering out doublets
control_1	9542	9102	8406
control_2	14284	13788	12210
control_3	14944	14556	12812
control_4	17806	17084	14650
control_5	9435	8875	8205
control_6	9732	9430	8696
control_7	11198	10738	9771
control_8	15304	14270	12487
MAPT_1	17662	17067	14654
MAPT_2	12142	11815	10659
MAPT_3	10110	9685	8901
MAPT_4	17758	16897	14494
MAPT_5	14795	14186	12506
MAPT_6	16160	15699	13666
MAPT_7	12148	10501	9478
MAPT_8	10402	9803	8986
TOTAL	213422	203496	180581
